# Identification, structure and function of the methyltransferase involved in the biosynthesis of the dithiolopyrrolone antibiotic xenorhabdin

**DOI:** 10.1101/2024.01.12.575338

**Authors:** Li Su, Eva M. Huber, Margaretha Westphalen, Jonas Gellner, Edna Bode, Tania Köbel, Peter Grün, Mohammad M. Alanjary, Timo Glatter, Daniel Schindler, Michael Groll, Helge B. Bode

**Author notes:** These authors contributed equally (Li Su, Eva M. Huber).

## Abstract

Xenorhabdins (XRDs) are produced by *Xenorhabdus* species and are members of the dithiopyrrolone (DTP) class of natural products that have potent antibacterial, antifungal and anticancer activity. The amide moiety of their DTP core can be methylated or not to fine-tune the bioactivity properties. However, the enzyme responsible for the amide *N*-methylation remained elusive. Here, we identified and characterized the amide methyltransferase XrdM that is encoded nearly 600 kb away from the XRD gene cluster using proteomic analysis, methyltransferase candidate screening, gene deletion, and allied approaches. In addition, crystallographic analysis and site-directed mutagenesis proved that XrdM is completely distinct from the recently reported DTP methyltransferase DtpM, and that both have been tailored in a species-specific manner for DTP biosynthesis in Gram-negative/positive organisms. Our study expands the limited knowledge of post-NRPS amide methylation in DTP biosynthesis and reveals the evolution of two structurally completely different enzymes for the same reaction in different organisms.
