## Supplementary dataset 1 for "Identification, structure and function of the methyltransferase involved in the biosynthesis of the dithiolopyrrolone antibiotic xenorhabdin"

### Sheet: Sheet1
New MIC test-2023-0221
MIC-16h															MIC-24h															MIC-40h
S. cerevisiae	0 (µg/mL)	0.015 (µg/mL)	0.03 (µg/mL)	0.0625 (µg/mL)	0.125 (µg/mL)	0.25 (µg/mL)	0.5 (µg/mL)	1 (µg/mL)	2 (µg/mL)	4 (µg/mL)	8 (µg/mL)	medium control			S. cerevisiae	0 (µg/mL)	0.015 (µg/mL)	0.03 (µg/mL)	0.0625 (µg/mL)	0.125 (µg/mL)	0.25 (µg/mL)	0.5 (µg/mL)	1 (µg/mL)	2 (µg/mL)	4 (µg/mL)	8 (µg/mL)	medium control			S. cerevisiae	0 (µg/mL)	0.015 (µg/mL)	0.03 (µg/mL)	0.0625 (µg/mL)	0.125 (µg/mL)	0.25 (µg/mL)	0.5 (µg/mL)	1 (µg/mL)	2 (µg/mL)	4 (µg/mL)	8 (µg/mL)	medium control
A	0.3261	0.2761	0.2933	0.263	0.2401	0.1733	0.1093	0.0795	0.0719	0.0625	0.0513	0.0499	Triplicates of XRD-271		A	0.4471	0.4507	0.4515	0.4589	0.4523	0.4517	0.4132	0.413	0.2359	0.0778	0.0518	0.0499	Triplicates of XRD-271		A	0.5593	0.6057	0.604	0.6361	0.665	0.6268	0.5416	0.5483	0.5173	0.4376	0.0523	0.0499	Triplicates of XRD-271
B	0.2957	0.3083	0.2819	0.2826	0.2282	0.1896	0.1107	0.0867	0.0697	0.0621	0.0535	0.0503			B	0.4716	0.47	0.4699	0.4687	0.4603	0.4584	0.4204	0.4317	0.3147	0.0773	0.0571	0.0504			B	0.61	0.6433	0.6504	0.6523	0.7016	0.6529	0.5696	0.5835	0.5434	0.4628	0.0592	0.0509
C	0.2902	0.292	0.2743	0.2662	0.2474	0.1807	0.1135	0.0804	0.0688	0.0615	0.0524	0.0503			C	0.4812	0.4676	0.4761	0.4765	0.4684	0.4658	0.4378	0.4386	0.3093	0.0847	0.0523	0.0503			C	0.6353	0.6327	0.6599	0.6614	0.6701	0.6474	0.5775	0.5719	0.5376	0.476	0.054	0.0506
D															D															D
E	0.3008	0.254	0.1967	0.1204	0.0814	0.068	0.0625	0.059	0.0554	0.0528	0.052	0.0507	Triplicates of XRD-271Me		E	0.4973	0.4828	0.4753	0.4542	0.442	0.4364	0.3095	0.1134	0.0553	0.0532	0.0517	0.0517	Triplicates of XRD-271Me		E	0.6417	0.6415	0.6751	0.6023	0.5629	0.5676	0.5165	0.4894	0.112	0.0538	0.0519	0.0517	Triplicates of XRD-271Me
F	0.2941	0.2455	0.2156	0.1269	0.0842	0.0683	0.0636	0.0599	0.056	0.053	0.0526	0.0537			F	0.5097	0.4973	0.4831	0.46	0.445	0.4244	0.2993	0.1178	0.058	0.052	0.0516	0.0551			F	0.6259	0.6459	0.6854	0.5976	0.5538	0.5618	0.5007	0.4766	0.1176	0.0527	0.0517	0.0538
G	0.3074	0.2542	0.2038	0.1154	0.09	0.0695	0.0631	0.0602	0.057	0.0527	0.0526	0.0523			G	0.5191	0.5082	0.4925	0.4624	0.4458	0.4284	0.2798	0.1073	0.0573	0.0526	0.0517	0.0519			G	0.6109	0.6407	0.6553	0.5623	0.5411	0.5416	0.4709	0.4374	0.0734	0.0587	0.0517	0.0523
H															H															H
E. coli MG1655 ΔtolC	0 (µg/mL)	0.015265 (µg/mL)	0.03125(µg/mL)	0.0625 (µg/mL)	0.125 (µg/mL)	0.25 (µg/mL)	0.5 (µg/mL)	1 (µg/mL)	2 (µg/mL)	4 (µg/mL)	8 (µg/mL)	medium control			E. coli MG1655 ΔtolC	0 (µg/mL)	0.015 (µg/mL)	0.03 (µg/mL)	0.0625 (µg/mL)	0.125 (µg/mL)	0.25 (µg/mL)	0.5 (µg/mL)	1 (µg/mL)	2 (µg/mL)	4 (µg/mL)	8 (µg/mL)	medium control			E. coli MG1655 ΔtolC	0 (µg/mL)	0.015 (µg/mL)	0.03 (µg/mL)	0.0625 (µg/mL)	0.125 (µg/mL)	0.25 (µg/mL)	0.5 (µg/mL)	1 (µg/mL)	2 (µg/mL)	4 (µg/mL)	8 (µg/mL)	medium control
A	0.6986	0.7055	0.7112	0.7125	0.7144	0.6593	0.6134	0.0502	0.0445	0.047	0.0458	0.0489	Triplicates of XRD-271		A	0.7202	0.7166	0.715	0.703	0.7021	0.6858	0.6774	0.0503	0.0454	0.0453	0.0453	0.0486	Triplicates of XRD-271		A	0.6978	0.6763	0.6662	0.6581	0.6557	0.6305	0.6333	0.1829	0.0493	0.0459	0.0453	0.0489	Triplicates of XRD-271
B	0.7074	0.7243	0.7269	0.717	0.6964	0.6726	0.6159	0.0491	0.0489	0.0515	0.0454	0.0457			B	0.7044	0.7032	0.7024	0.6864	0.6843	0.6748	0.6625	0.0522	0.0464	0.0472	0.0462	0.0472			B	0.675	0.6616	0.6561	0.6431	0.6388	0.6289	0.6291	0.1662	0.0516	0.0476	0.0459	0.0464
C	0.7153	0.7317	0.7315	0.7103	0.7248	0.6623	0.6279	0.0494	0.0449	0.0458	0.0476	0.0455			C	0.707	0.7148	0.7041	0.6904	0.6859	0.6667	0.6635	0.0495	0.0467	0.0478	0.046	0.0454			C	0.6802	0.6715	0.6594	0.6493	0.6461	0.6295	0.6377	0.2567	0.0485	0.0497	0.0449	0.0454
D															D															D
E	0.721	0.7374	0.7304	0.7191	0.6717	0.6137	0.5909	0.3697	0.0481	0.0454	0.0459	0.046	Triplicates of XRD-271Me		E	0.7044	0.7071	0.6949	0.6775	0.6676	0.6542	0.6544	0.6042	0.0481	0.0465	0.0459	0.0465	Triplicates of XRD-271Me		E	0.6688	0.6647	0.6529	0.6429	0.6346	0.6229	0.6246	0.6482	0.1844	0.2231	0.0481	0.0469	Triplicates of XRD-271Me
F	0.7239	0.7389	0.7338	0.725	0.6961	0.6534	0.612	0.3014	0.0461	0.0454	0.0463	0.0457			F	0.7084	0.7051	0.6951	0.679	0.6697	0.6557	0.6463	0.5792	0.0488	0.0458	0.0474	0.0465			F	0.6751	0.6715	0.6616	0.6578	0.6517	0.6424	0.6357	0.6549	0.198	0.1343	0.0475	0.0469
G	0.7237	0.7352	0.7346	0.7279	0.7011	0.6578	0.5948	0.2652	0.0459	0.0459	0.0469	0.0469			G	0.7153	0.7195	0.7075	0.6947	0.6727	0.6565	0.6565	0.5878	0.0483	0.0468	0.0459	0.0467			G	0.7009	0.7071	0.7041	0.7007	0.6941	0.6778	0.6803	0.6863	0.1288	0.0679	0.046	0.0467
H															H															H
M. luteus DSM20030	0 (µg/mL)	0.002 (µg/mL)	0.00375 (µg/mL)	0.0075 (µg/mL)	0.015 (µg/mL)	0.03(µg/mL)	0.06 (µg/mL)	0.125 (µg/mL)	0.25 (µg/mL)	0.5 (µg/mL)	1 (µg/mL)	medium control			M. luteus DSM20030	0 (µg/mL)	0.002 (µg/mL)	0.00375 (µg/mL)	0.0075 (µg/mL)	0.015 (µg/mL)	0.03(µg/mL)	0.06 (µg/mL)	0.125 (µg/mL)	0.25 (µg/mL)	0.5 (µg/mL)	1 (µg/mL)	medium control			M. luteus DSM20030	0 (µg/mL)	0.002 (µg/mL)	0.00375 (µg/mL)	0.0075 (µg/mL)	0.015 (µg/mL)	0.03(µg/mL)	0.06 (µg/mL)	0.125 (µg/mL)	0.25 (µg/mL)	0.5 (µg/mL)	1 (µg/mL)	medium control
A	0.3874	0.3445	0.3317	0.3486	0.1547	0.0624	0.0493	0.0499	0.047	0.0464	0.0476	0.0458	Triplicates of XRD-271		A	0.9169	0.91	0.8689	0.701	0.5953	0.0671	0.0478	0.0459	0.0458	0.0459	0.0475	0.0446	Triplicates of XRD-271		A	0.9271	0.9354	0.9378	0.9649	0.958	0.8859	0.0481	0.0462	0.0454	0.0454	0.0461	0.0452	Triplicates of XRD-271
B	0.3995	0.3544	0.3592	0.3812	0.2697	0.0547	0.0497	0.0489	0.0476	0.0484	0.0485	0.0462			B	0.9046	0.8914	0.9023	0.7707	0.678	0.0591	0.049	0.0484	0.0473	0.0468	0.0476	0.0455			B	0.9819	0.9688	0.9742	0.9897	0.9824	0.7113	0.0519	0.0466	0.0464	0.0476	0.0475	0.0459
C	0.395	0.3475	0.3503	0.3876	0.1814	0.062	0.0504	0.0498	0.0486	0.0482	0.0473	0.046			C	0.8422	0.9014	0.8409	0.8173	0.9092	0.0651	0.051	0.05	0.0477	0.0463	0.0459	0.0453			C	0.9915	0.9758	0.9919	1.0077	0.9925	0.9446	0.0613	0.0505	0.0466	0.0467	0.0469	0.0454
D															D															D
E	0.4003	0.396	0.3436	0.3766	0.4156	0.2212	0.0645	0.0547	0.0523	0.0487	0.0485	0.047	Triplicates of XRD-271Me		E	0.8515	0.908	0.8376	0.8957	0.9381	0.7459	0.0911	0.0552	0.0531	0.0506	0.0495	0.0457	Triplicates of XRD-271Me		E	0.9998	0.997	0.9872	0.9874	0.9929	0.957	0.1955	0.0698	0.059	0.0501	0.0495	0.0468	Triplicates of XRD-271Me
F	0.408	0.3587	0.3586	0.3486	0.3779	0.2055	0.0604	0.0545	0.052	0.0499	0.0484	0.0459			F	0.9558	0.8787	0.8499	0.9118	0.9491	0.8398	0.0821	0.0521	0.0521	0.0503	0.0497	0.045			F	1.0084	1.0216	0.9904	0.9767	0.9956	0.9917	0.1687	0.0595	0.0509	0.0507	0.0498	0.0485
G	0.4018	0.3945	0.357	0.4035	0.3965	0.2157	0.0607	0.0547	0.0528	0.0497	0.0486	0.0471			G	0.9486	0.7874	0.9046	0.9269	0.9836	0.9863	0.0784	0.0527	0.0526	0.0511	0.0509	0.0466			G	1.0271	1.0141	1.0054	0.9924	0.9993	1.0356	0.3957	0.0625	0.0495	0.0506	0.0498	0.0488
H
Test Organism	MIC (µg/mL) of XRD-271	MIC (µg/mL) of XRD-271Me
Saccharomyces cerevisiae	≥8	2
Micrococcus luteus DSM20030	0.1	0.25
E. coli MG1655 ΔtolC	1	2
The MIC was defined as the lowest concentration of compound completely inhibiting visible growth after 16 to 24 h of incubation at 30°C.
